# Novel CRISPR-based detection of *Leishmania* species

**DOI:** 10.1101/2022.04.29.490093

**Authors:** Eva Dueñas, Jose A. Nakamoto, Luis Cabrera-Sosa, Percy Huaihua, María Cruz, Jorge Arévalo, Pohl Milón, Vanessa Adaui

**Author notes:** Corresponding author: Vanessa Adaui. Laboratory of Protein Evolution, Department of Experimental Medical Science, Lund University, Lund, Sweden (Jose A. Nakamoto). Laboratorio de Malaria: Vectores y Parásitos, Laboratorios de Investigación y Desarrollo, Facultad de Ciencias y Filosofía, Universidad Peruana Cayetano Heredia, Lima, Peru (Luis Cabrera-Sosa).

## Abstract

Tegumentary leishmaniasis, a disease caused by protozoan parasites of the genus *Leishmania*, is a major public health problem in many regions of Latin America. Its diagnosis is difficult given other conditions resembling leishmaniasis lesions and co-occurring in the same endemic areas. A combination of parasitological and molecular methods lead to accurate diagnosis, with the latter being traditionally performed in centralized reference and research laboratories as they require specialized infrastructure and operators. CRISPR-Cas systems have recently driven innovative tools for nucleic acid detection that combine high specificity, sensitivity and speed and are readily adaptable for point-of-care testing. Here, we harnessed the CRISPR-Cas12a system for molecular detection of *Leishmania* spp., emphasizing medically relevant parasite species circulating in Peru and other endemic areas in Latin America, with *L*. (*Viannia*) *braziliensis* being the main etiologic agent of cutaneous and mucosal leishmaniasis. We developed two assays targeting multi-copy targets commonly used in the molecular diagnosis of leishmaniasis: the 18S ribosomal RNA gene (18S rDNA), highly conserved across *Leishmania* species, and a region of kinetoplast DNA (kDNA) minicircles conserved in the *L*. (*Viannia*) subgenus. Our CRISPR-based assays were capable of detecting down to 5 × 10^−2^ (kDNA) or 5 × 10^0^ (18S rDNA) parasite genome equivalents/reaction with PCR preamplification. The 18S PCR/CRISPR assay achieved pan-*Leishmania* detection, whereas the kDNA PCR/CRISPR assay was specific for *L*. (*Viannia*) detection. No cross-reaction was observed with *Trypanosoma cruzi* strain Y or human DNA. We evaluated the performance of the assays using 49 clinical samples compared to a kDNA real-time PCR assay as the reference test. The kDNA PCR/CRISPR assay performed equally well as the reference test, with positive and negative percent agreement of 100%. The 18S PCR/CRISPR assay had high positive and negative percent agreement of 82.1% and 100%, respectively. The findings support the potential applicability of the newly developed CRISPR-based molecular tools for first-line diagnosis of *Leishmania* infections at the genus and *L*. (*Viannia*) subgenus levels.
