## Supplementary File S2 for "Novel CRISPR-based detection of *Leishmania* species"

### Sheet: Dataset (samples)
Supplementary File 2. Dataset of clinical samples analysed by kDNA and 18S PCR/CRISPR assays, kDNA qPCR and kDNA cPCR assays for detection of Leishmania spp.
mean fluorescence of NTC1 at 20 min (kDNA)				1705
mean fluorescence of NTC1 at 10 min (18S)				1199
mean fluorescence of NTC1 at 10 min (RNase P)				1504.8
															PCR/CRISPR-Cas12a assays
Sample code UPCH	Sample recoding UPC	Specimen type	kDNA cPCR *	kDNA qPCR					ERV-3 qPCR				Parasite load ¥		Target fluorescence				Sample control fluorescence	Fluorescence ratios ϕ
				Mean Cq ¶		Parasite equivalents		Readout	Mean Cq		Mean copy number		Parasites/10^6 human cells		kDNA at 20 min		18S at 10 min		RNaseP / 10 min	kDNA > 1.151 = detected; ≤ 1.151 = not detected			18S > 1.171 = detected; ≤ 1.171 = not detected			RNaseP > 5 = detected; ≤ 5 = not detected
				Replicate 1	Replicate 2	Replicate 1	Replicate 2		Replicate 1	Replicate 2	Replicate 1	Replicate 2	Replicate 1	Replicate 2	Replicate 1	Replicate 2	Replicate 1	Replicate 2		Replicate 1	Replicate 2	Readout	Replicate 1	Replicate 2	Readout	Replicate 1	Readout
LFA-CU-001#	CL-01	filter paper	0	N/A				0	24.75		5460		NA		1722		1220	1111	15432	1.00997		0	1.01751	0.926606	0	10.2552	1
LFA-CU-002	CL-02	filter paper	0	N/A	N/A			0	23.9	23.92	3830	3865	NA	NA	1351	1552	1113	1080	17034	0.792375	0.910264	0	0.928274	0.900751	0	11.3198	1
LFA-CU-009	CL-03	biopsy	1	24.835	23.92	1.28	1.12	1	24.395	24.345	2795	2860	915.921	783.217	5413		7199		16132	3.17478		1	6.00417		1	10.7204	1
LFA-CU-010	CL-04	biopsy	1	21.905	20.41	10.06	13.3	1	24.345	24.21	2885	3145	6974	8457.87	5409		7655		16794	3.17243		1	6.38449		1	11.1603	1
LFA-CU-012	CL-05	biopsy	1	23.915	22.695	2.45	2.675	1	24.51	24.27	2585	3005	1895.55	1780.37	3252		7249		16694	1.90733		1	6.04587		1	11.0938	1
LFA-CU-021	CL-06	biopsy	1	18.32	17.48	125	106.5	1	24.035	24.09	3515	3430	71123.8	62099.1	5751		7321		14433	3.37302		1	6.10592		1	9.59131	1
LFA-CU-022	CL-07	swab	0	N/A				0	23.51		5100		NA		1715		1258		16513	1.00587		0	1.04921		0	10.9736	1
LFA-CU-024	CL-08	cytology brush	1	21.35	20.175	14.85	15.8	1	23.15	23.715	6200	4460	4790.32	7085.2	6477		7390		15600	3.79883		1	6.16347		1	10.3668	1
LFA-CU-025	CL-09	biopsy	1	21.785	20.725	10.95	10.65	1	24.04	24.64	3505	2305	6248.22	9240.78	5801		7459		15643	3.40235		1	6.22102		1	10.3954	1
LFA-CU-026	CL-10	biopsy	1	16.82		111		1	24.26		3095		71728.6		5776		6989		13817	3.38768		1	5.82902		1	9.18195	1
LFA-CU-027	CL-11	biopsy	1	24.655	23.535	1.455	1.465	1	24.255	24.285	3065	2985	949.429	981.575	4602		3567		11150	2.69912		1	2.97498		1	7.40962	1
LFA-CU-028	CL-12	biopsy	1	25.905		0.439		1	24.575		2410		364.315		6116		7307		16277	3.5871		1	6.09425		1	10.8167	1
LFA-CU-030	CL-13	cytology brush	1	10.735		24300		1	22.685		9320		5.21459e+06		5708		6957		18658	3.3478		1	5.80234		1	12.399	1
LFA-CU-031	CL-14	cytology brush	1	21.395		11.3		1	22.64		9625		2348.05		6037		4366		17408	3.54076		1	3.64137		1	11.5683	1
LFA-CU-032#	CL-15	filter paper	1	24.14	23.96	0.3775	0.392	1	27.11		1190		634.454	658.824	4192		1252		18565	2.45865		1	1.0442		0	12.3372	1
LFA-CU-033	CL-16	biopsy	1	20.09		29.45		1	21.63		19900		2959.8		5639		6676		19243	3.30733		1	5.56797		1	12.7877	1
LFA-CU-034	CL-17	cytology brush	0	N/A	N/A			0	24.055	23.965	3460	3735	NA	NA	1589		1236		15409	0.931965		0	1.03086		0	10.2399	1
LFA-CU-044	CL-18	biopsy	0	N/A	N/A			0	23.555	23.805	4775	4195	NA	NA	1567		1201		17812	0.919062		0	1.00167		0	11.8368	1
LFA-CU-045	CL-19	cytology brush	0	N/A				0	24.005		3630		NA		1602		1247		16587	0.939589		0	1.04003		0	11.0227	1
LFA-CU-049	CL-20	scraping	1	24.67		1.07		1	24.585		2395		893.528		5524		6118		16653	3.23988		1	5.10259		1	11.0666	1
LFA-CU-050	CL-21	biopsy	0	N/A				0	24.44		2740		NA		1615		1008		17458	0.947214		0	0.840701		0	11.6015	1
LFA-CU-053	CL-22	biopsy	0	N/A				0	24.495		2560		NA		1516		985		15285	0.88915		0	0.821518		0	10.1575	1
LFA-CU-054	CL-23	biopsy	1	28.76		0.0564		1	24.445		2660		42.406		6026		4566		13065	3.53431		1	3.80817		1	8.68222	1
LFA-CU-056	CL-24	biopsy	1	21.995		2.63		1	24.325		2965		1774.03		7386		6079		14806	4.33196		1	5.07006		1	9.83918	1
LFA-CU-058	CL-25	biopsy	1	23.98		1.75		1	24.525		2510		1394.42		5336		4939		12192	3.12962		1	4.11927		1	8.10207	1
LFA-CU-063	CL-26	biopsy	1	28.16	25.875	0.2475	0.2005	1	24.865		5075		97.5369	79.0148	6234	4339	5457	7044	13633	3.6563	2.54487	1	4.55129	5.8749	1	9.05968	1
LFA-CU-065	CL-27	biopsy	1	27.695	25.4	0.343	0.284	1	24.795		5310		129.19	106.968	7399	5089	4959	8258	15743	4.33959	2.98475	1	4.13595	6.88741	1	10.4619	1
LFA-CU-066	CL-28	swab	1	26.525		0.7785		1	24.82		5215		298.562		7658		4342		18153	4.4915		1	3.62135		1	12.0634	1
LFA-CU-069	CL-29	swab	0	N/A				0	24.205		7785		NA		1792		1097		17594	1.05103		0	0.914929		0	11.6919	1
LFA-CU-071	CL-30	swab	1	27.295		0.4525		1	24.015		8795		102.899		7368		1118		17655	4.32141		1	0.932444		0	11.7325	1
LFA-CU-072	CL-31	biopsy	1	25.805		1.275		1	25.685		2975		857.143		5558		5956		16169	3.25982		1	4.96747		1	10.7449	1
LFA-CU-073	CL-32	biopsy	0	N/A				0	24.82		5220		NA		1654		1083	1110	18841	0.970088		0	0.903253	0.925771	0	12.5206	1
LFA-CU-075	CL-33	biopsy	1	17.96		48.35		1	24.35		2910		33230.2		4607		6542		8250	2.70205		1	5.45621		1	5.48246	1
LFA-CU-076	CL-34	biopsy	1	28.89		0.1485		1	24.935		4840		61.3636		5610		5841		11298	3.29032		1	4.87156		1	7.50797	1
LFA-CU-077	CL-35	biopsy	1	26.48	25.455	0.796	0.272	1	24.925		4865		327.235	111.819	6002		5887		12735	3.52023		1	4.90992		1	8.46292	1
LFA-CU-102	CL-36	biopsy	1	21.655		23		1	24.87		5045		9117.94		5763	5369	6260	8591	12731	3.38006	3.14897	1	5.22102	7.16514	1	8.46026	1
LFA-CU-103	CL-37	swab	1	26.345		0.882		1	23.775		10300		171.262		5575	5124	5379	8386	13032	3.26979	3.00528	1	4.48624	6.99416	1	8.66029	1
LFA-CU-104	CL-38	biopsy	1	18.1	15.875	53.85	109.5	1	24.51	24.125	6400	5490	16828.1	39890.7	5484		6610		15574	3.21642		1	5.51293		1	10.3495	1
LFA-CU-105A	CL-39	swab	1	26.315		0.11425		1	23.15		6485		35.2352		6132		1225	1026	15090	3.59648		1	1.02168	0.855713	0	10.0279	1
LFA-CU-106B	CL-40	swab	1	19.565		15.05		1	23.935		3845		7828.35		6214	5436	5720	8807	15371	3.64457	3.18827	1	4.77064	7.34529	1	10.2146	1
LFA-CU-107	CL-41	swab	0	31.905		0.024805		1	23.71		10750		4.61488		4427	5396	1055		14424	2.59648	3.16481	1	0.8799		0	9.58533	1
LFA-CU-108	CL-42	swab	1	25.38		0.2875		1	23.7		10800		53.2407		5643		1124		13488	3.30968		1	0.937448		0	8.96332	1
LFA-CU-109§	CL-43	biopsy	0	31.01	29.88	0.00291	0.00648	1	24.58	22.44	4150	15250	1.40241	0.849836	4495	4528	1110	1113	15375	2.63636	2.65572	1	0.925771	0.928274	0	10.2173	1
LFA-CU-110	CL-44	swab	0	28.895	25.905	0.02275	0.10185	1	23.8	22.97	10100	11100	4.50495	18.3514	5149	5017	1134	973	14916	3.01994	2.94252	1	0.945788	0.81151	0	9.91228	1
LFA-CU-111	CL-45	biopsy	1	24.57		0.511		1	25.275		3880		263.402		5712		6571		14485	3.35015		1	5.4804		1	9.62586	1
LFA-CU-112	CL-46	swab	1	24.5		0.538		1	24.78		5360		200.746		5521	5777	3970	8841	15552	3.23812	3.38827	1	3.31109	7.37364	1	10.3349	1
LFA-CU-113	CL-47	scraping	1	12.125		3320		1	23.855		4050		1.63951e+06		5900		7850		15174	3.46041		1	6.54712		1	10.0837	1
LFA-CU-114	CL-48	scraping	1	18.355		44.9		1	25.27		4025		22310.6		5559		7204		15731	3.26041		1	6.00834		1	10.4539	1
LFA-CU-115	CL-49	scraping	1	23.605		1.0285		1	25.035		4550		452.088		6240	5469	6426	7364	15775	3.65982	3.20762	1	5.35947	6.14178	1	10.4831	1
* kDNA cPCR, conventional PCR test (López et al. 1993) used as routine diagnostic test to detect Leishmania infection in the analysed clinical samples.
In qPCR and PCR/CRISPR assays, replicate 1 and replicate 2 correspond to two independent experimental runs.
ϕ Fluorescence ratios of the CRISPR-Cas12a assay on the target amplicon were calculated from the raw fluorescence values measured for each sample normalized to the mean fluorescence value of the no-template control (NTC1 = PCR blank) across Cas12a detection runs.
The readout of the different tests is given as: 0 = not detected; 1 = detected. The readout of the kDNA cPCR test is based on result visualization by agarose gel electrophoresis; the readout of the kDNA qPCR assay is based on detected Cq-values; the readout of the CRISPR-Cas12a assay on the target amplicon (kDNA or 18S rDNA) is based on fluorescence ratios (test sample/NTC) where the mean of nega…
For PCR/CRISPR assays: all patient DNA samples were diluted 1/10 and 5 µl of this dilution (about 10 - 100 ng) was used as input DNA in the PCR pre-amplification step prior to Cas12a-based detection.
# Only these two samples had a low concentration of DNA (0.1 ng/µl in the case of LFA-CU-032 and 0.8 ng/µl for LFA-CU-001), they were added directly into the qPCR reaction (5 µl each). As for the other samples, 10 ng of total DNA input was used in the qPCR assays.
§ Sample LFA-CU-109 was analysed with 10 ng DNA input (replicate 1) and 30 ng DNA input (replicate 2) in the kDNA qPCR and ERV-3 qPCR assays.
¶ Cq = quantification cycle; N/A indicates that no Cq value was obtained.
¥ The Leishmania parasite load was calculated as: [(parasite DNA equivalents/reaction estimated by kDNA qPCR)/(ERV-3 average copy number/2)] x 10^6, expressed as the number of Leishmania parasites per 10^6 human cells. NA = not applicable (since the kDNA target was not detected).

### Sheet: Dataset (controls)
Data of controls included alongside test samples in the PCR/CRISPR and qPCR assays.
mean fluorescence of NTC1 at 20 min (kDNA)			1705
mean fluorescence of NTC1 at 10 min (18S)			1199
mean fluorescence of NTC1 at 10 min (RNase P)			1504.8
					PCR/CRISPR-Cas12a assays
Control code	kDNA qPCR		ERV-3 qPCR		Target fluorescence		Sample control fluorescence	Fluorescence ratios ϕ
	Mean Cq ¶	Parasite equivalents	Mean Cq	Mean copy number	kDNA at 20 min	18S at 10 min	RNaseP / 10 min	kDNA	18S	RNaseP
PC_plate1	16.82	111	24.26	3095	5851	7575	n.d.	3.43167	6.31776	n.d.
PC_plate2	16.9467	155	24.35	2866.67	5746	7283	n.d.	3.37009	6.07423	n.d.
PC_plate3	18.1733	115	24.67	2263.33	7673	6068	n.d.	4.50029	5.06088	n.d.
PC_plate4	19.37	114.267	25.23	3990	6445	6400	n.d.	3.78006	5.33778	n.d.
PC_plate5	17.28	97.0667	24.5267	4276.67	5686	7880	n.d.	3.3349	6.57214	n.d.
PC_plate6	15.4567	145.333			5741	8273	n.d.	3.36716	6.89992	n.d.
HC_plate1					1609	1116	17543	0.943695	0.930776	11.658
HC_plate2					1628	1120	19784	0.954839	0.934112	13.1473
HC_plate3					2169	1081	21143	1.27214	0.901585	14.0504
HC_plate4					1803	1136	19106	1.05748	0.947456	12.6967
HC_plate5					1943	1072	17670	1.13959	0.894078	11.7424
HC_plate6					1875	1177	n.d.	1.09971	0.981651	n.d.
NTC1-PCR_plate1					1456	1276	1287	0.853959	1.06422	0.855263
NTC1-PCR_plate2					1640	1284	1601	0.961877	1.07089	1.06393
NTC1-PCR_plate3					1915	1109	1681	1.12317	0.924937	1.11709
NTC1-PCR_plate4					1811	1147	1580	1.06217	0.956631	1.04997
NTC1-PCR_plate5					1647	1138	1375	0.965982	0.949124	0.913743
NTC1-PCR_plate6					1762	1238	n.d.	1.03343	1.03253	n.d.
NTC2-PCR_plate1					1869	1140	1475	1.09619	0.950792	0.980197
NTC2-PCR_plate2					1640	1325	1578	0.961877	1.10509	1.04864
NTC2-PCR_plate3					2031	1197	1648	1.1912	0.998332	1.09516
NTC2-PCR_plate4					2000	1200	1506	1.17302	1.00083	1.0008
NTC2-PCR_plate5					1921	1262	1608	1.12669	1.05254	1.06858
NTC2-PCR_plate6					1839	1208	n.d.	1.07859	1.00751	n.d.
NTC-CRISPR_plate1					1763	1683	1520	1.03402	1.40367	1.0101
NTC-CRISPR_plate2					1644	1610	1630	0.964223	1.34279	1.0832
NTC-CRISPR_plate3					1959	1423	1724	1.14897	1.18682	1.14567
NTC-CRISPR_plate4					1848	1361	1505	1.08387	1.13511	1.00013
NTC-CRISPR_plate5					1991	1471	1499	1.16774	1.22686	0.996146
NTC-CRISPR_plate6					1841	1376	n.d.	1.07977	1.14762	n.d.
¶ Cq = quantification cycle
ϕ Fluorescence ratios of the CRISPR-Cas12a assay on the target amplicon were calculated from the raw fluorescence values measured for each sample normalized to the mean fluorescence value of the no template control (NTC1 = PCR blank) across runs.
Controls: PC = positive control (L. braziliensis M2904 genomic DNA was used as positive control in the PCR/CRISPR assays; DNA from a patient's biopsy specimen positive for Leishmania infection was used as positive control in the kDNA qPCR assay); HC = human genomic DNA control; NTC = no template control (NTC1, kept closed without water addition; NTC2, made with PCR-grade water as the template rep…
n.d. = not done

### Sheet: Cutoff (mean + 3SD)
Determination of cutoff values (mean + 3SD) for PCR/CRISPR assays targeting kDNA and 18S rDNA.
mean fluorescence of NTC1 at 20 min (kDNA)				1705
mean fluorescence of NTC1 at 10 min (18S)				1199
						PCR/CRISPR-Cas12a assays
Sample code UPCH	Sample recoding UPC	Specimen type	kDNA cPCR	kDNA qPCR		Target fluorescence				Fluorescence ratios ϕ
				Mean Cq ¶		kDNA at 20 min		18S at 10 min		kDNA > 1.151 = detected; ≤ 1.151 = not detected		18S > 1.171 = detected; ≤ 1.171 = not detected
				Replicate 1	Replicate 2	Replicate 1	Replicate 2	Replicate 1	Replicate 2	Replicate 1	Replicate 2	Replicate 1	Replicate 2
LFA-CU-001#	CL-01	filter paper	ND	N/A		1722		1220	1111	1.00997		1.01751	0.926606
LFA-CU-002	CL-02	filter paper	ND	N/A	N/A	1351	1552	1113	1080	0.792375	0.910264	0.928274	0.900751
LFA-CU-022	CL-07	swab	ND	N/A		1715		1258		1.00587		1.04921
LFA-CU-034	CL-17	cytology brush	ND	N/A	N/A	1589		1236		0.931965		1.03086
LFA-CU-044	CL-18	biopsy	ND	N/A	N/A	1567		1201		0.919062		1.00167
LFA-CU-045	CL-19	cytology brush	ND	N/A		1602		1247		0.939589		1.04003
LFA-CU-050	CL-21	biopsy	ND	N/A		1615		1008		0.947214		0.840701
LFA-CU-053	CL-22	biopsy	ND	N/A		1516		985		0.88915		0.821518
LFA-CU-069	CL-29	swab	ND	N/A		1792		1097		1.05103		0.914929
LFA-CU-073	CL-32	biopsy	ND	N/A		1654		1083	1110	0.970088		0.903253	0.925771
										cutoff of fluorescence ratios §
										kDNA		18S
									mean	0.942415		0.946237
									SD	0.0694408		0.0749618
									3SD	0.208323		0.224885
									mean + 3SD	1.15074		1.17112
cPCR, conventional PCR; qPCR, quantitative real-time PCR
In qPCR and PCR/CRISPR assays, replicate 1 and replicate 2 correspond to two independent experimental runs.
ϕ Fluorescence ratios of the CRISPR-Cas12a assay on the target amplicon were calculated from the raw fluorescence values measured for each sample normalized to the mean fluorescence value of the no template control (NTC1 = PCR blank) across runs.
§ The cutoff values of the fluorescence ratios (CRISPR-Cas12a assay) were determined by the average of negative clinical samples plus three times of the standard deviation.
In qPCR and PCR/CRISPR assays, replicate 1 and replicate 2 correspond to two independent experimental runs.
# Sample LFA-CU-001 had a low concentration of DNA (0.8 ng/µl), it was added directly (5 µl) into the qPCR reaction. As for the other samples, 10 ng of total DNA input was used in the qPCR assay.
¶ Cq = quantification cycle; N/A indicates that no Cq value was obtained.
ND = not detected.

### Sheet: kDNA PP
Determination of percentage positivity (PP) of fluorescence readings of the CRISPR-Cas12a assay on the kDNA target amplicon.
			PCR/CRISPR-Cas12a assay
Sample code UPCH	Sample recoding UPC	kDNA qPCR	Target fluorescence		Percentage positivity (PP) #
			kDNA at 20 min		kDNA PP (> 29.995 = detected; ≤ 29.995 = not detected) ¥						Positive control Ф
			Replicate 1	Replicate 2	Replicate 1	Replicate 2	PP mean	PP mean (%)	Readout		Cas12a assay plate	fluorescence at 20 min
LFA-CU-001	CL-01	0	1722		0.299948		0.299948	29.9948	0		kDNA_PC_plate1	5851
LFA-CU-002	CL-02	0	1351	1552	0.230901	0.270336	0.250618	25.0618	0		kDNA_PC_plate2	5746
LFA-CU-009	CL-03	1	5413		0.925141		0.925141	92.5141	1		kDNA_PC_plate3	7673
LFA-CU-010	CL-04	1	5409		0.924457		0.924457	92.4457	1		kDNA_PC_plate4	6445
LFA-CU-012	CL-05	1	3252		0.555802		0.555802	55.5802	1		kDNA_PC_plate5	5686
LFA-CU-021	CL-06	1	5751		0.982909		0.982909	98.2909	1		kDNA_PC_plate6	5741
LFA-CU-022	CL-07	0	1715		0.293112		0.293112	29.3112	0
LFA-CU-024	CL-08	1	6477		1.10699		1.10699	110.699	1		Ф PC = L. braziliensis M2904 genomic DNA
LFA-CU-025	CL-09	1	5801		0.991454		0.991454	99.1454	1
LFA-CU-026	CL-10	1	5776		0.987182		0.987182	98.7182	1
LFA-CU-027	CL-11	1	4602		0.800905		0.800905	80.0905	1
LFA-CU-028	CL-12	1	6116		1.06439		1.06439	106.439	1
LFA-CU-030	CL-13	1	5708		0.993387		0.993387	99.3387	1
LFA-CU-031	CL-14	1	6037		1.05064		1.05064	105.064	1
LFA-CU-032	CL-15	1	4192		0.729551		0.729551	72.9551	1
LFA-CU-033	CL-16	1	5639		0.981378		0.981378	98.1378	1
LFA-CU-034	CL-17	0	1589		0.27654		0.27654	27.654	0
LFA-CU-044	CL-18	0	1567		0.272711		0.272711	27.2711	0
LFA-CU-045	CL-19	0	1602		0.278803		0.278803	27.8803	0
LFA-CU-049	CL-20	1	5524		0.961364		0.961364	96.1364	1
LFA-CU-050	CL-21	0	1615		0.210478		0.210478	21.0478	0
LFA-CU-053	CL-22	0	1516		0.197576		0.197576	19.7576	0
LFA-CU-054	CL-23	1	6026		0.785351		0.785351	78.5351	1
LFA-CU-056	CL-24	1	7386		0.962596		0.962596	96.2596	1
LFA-CU-058	CL-25	1	5336		0.695426		0.695426	69.5426	1
LFA-CU-063	CL-26	1	6234	4339	0.812459	0.755792	0.784125	78.4125	1
LFA-CU-065	CL-27	1	7399	5089	0.96429	0.886431	0.925361	92.5361	1
LFA-CU-066	CL-28	1	7658		0.998045		0.998045	99.8045	1
LFA-CU-069	CL-29	0	1792		0.233546		0.233546	23.3546	0
LFA-CU-071	CL-30	1	7368		0.96025		0.96025	96.025	1
LFA-CU-072	CL-31	1	5558		0.862374		0.862374	86.2374	1
LFA-CU-073	CL-32	0	1654		0.288103		0.288103	28.8103	0
LFA-CU-075	CL-33	1	4607		0.714818		0.714818	71.4818	1
LFA-CU-076	CL-34	1	5610		0.870442		0.870442	87.0442	1
LFA-CU-077	CL-35	1	6002		0.931265		0.931265	93.1265	1
LFA-CU-102	CL-36	1	5763	5369	0.894182	0.935203	0.914692	91.4692	1
LFA-CU-103	CL-37	1	5575	5124	0.865012	0.892527	0.87877	87.877	1
LFA-CU-104	CL-38	1	5484		0.850892		0.850892	85.0892	1
LFA-CU-105A	CL-39	1	6132		0.951435		0.951435	95.1435	1
LFA-CU-106B	CL-40	1	6214	5436	0.964158	0.946873	0.955516	95.5516	1
LFA-CU-107	CL-41	1	4427	5396	0.778579	0.939906	0.859242	85.9242	1
LFA-CU-108	CL-42	1	5643		0.992438		0.992438	99.2438	1
LFA-CU-109	CL-43	1	4495	4528	0.790538	0.788713	0.789625	78.9625	1
LFA-CU-110	CL-44	1	5149	5017	0.905558	0.87389	0.889724	88.9724	1
LFA-CU-111	CL-45	1	5712		1.00457		1.00457	100.457	1
LFA-CU-112	CL-46	1	5521	5777	0.970981	1.00627	0.988626	98.8626	1
LFA-CU-113	CL-47	1	5900		1.03764		1.03764	103.764	1
LFA-CU-114	CL-48	1	5559		0.977664		0.977664	97.7664	1
LFA-CU-115	CL-49	1	6240	5469	1.09743	0.952621	1.02503	102.503	1
# PP = (raw fluorescence of the test sample/raw fluorescence of the positive control of the corresponding plate) x 100.
¥ Statistical analysis (Stata): A logistic regression could not be fit due to perfect separation. The predictor variable (PP) predicts the outcome variable Y (kDNA qPCR result) perfectly since PP > 29.995 corresponds to Y = 1 (detected) and PP ≤ 29.995 corresponds to Y = 0 (not detected).

### Sheet: 18S PP 
Determination of percentage positivity (PP) of fluorescence readings of the CRISPR-Cas12a assay on the 18S rDNA target amplicon.
			PCR/CRISPR-Cas12a assay
Sample code UPCH	Sample recoding UPC	kDNA qPCR	Target fluorescence		Percentage positivity (PP) #
			18S at 10 min		18S PP (> 18.251 = detected; ≤ 18.251 = not detected) ¥						Positive control Ф
			Replicate 1	Replicate 2	Replicate 1	Replicate 2	PP mean	PP mean (%)	Readout		Cas12a assay plate	fluorescence at 10 min
LFA-CU-001	CL-01	0	1220	1111	0.161056	0.134292	0.147674	14.7674	0		18S_PC_plate1	7575
LFA-CU-002	CL-02	0	1113	1080	0.146931	0.130545	0.138738	13.8738	0		18S_PC_plate2	7283
LFA-CU-009	CL-03	1	7199		0.950363		0.950363	95.0363	1		18S_PC_plate3	6068
LFA-CU-010	CL-04	1	7655		1.01056		1.01056	101.056	1		18S_PC_plate4	6400
LFA-CU-012	CL-05	1	7249		0.956964		0.956964	95.6964	1		18S_PC_plate5	7880
LFA-CU-021	CL-06	1	7321		0.966469		0.966469	96.6469	1		18S_PC_plate6	8273
LFA-CU-022	CL-07	0	1258		0.166073		0.166073	16.6073	0
LFA-CU-024	CL-08	1	7390		0.975578		0.975578	97.5578	1		Ф PC = L. braziliensis M2904 genomic DNA
LFA-CU-025	CL-09	1	7459		0.984686		0.984686	98.4686	1
LFA-CU-026	CL-10	1	6989		0.92264		0.92264	92.264	1
LFA-CU-027	CL-11	1	3567		0.489771		0.489771	48.9771	1
LFA-CU-028	CL-12	1	7307		1.0033		1.0033	100.33	1
LFA-CU-030	CL-13	1	6957		0.955238		0.955238	95.5238	1
LFA-CU-031	CL-14	1	4366		0.599478		0.599478	59.9478	1
LFA-CU-032	CL-15	1	1252		0.171907		0.171907	17.1907	0
LFA-CU-033	CL-16	1	6676		0.916655		0.916655	91.6655	1
LFA-CU-034	CL-17	0	1236		0.16971		0.16971	16.971	0
LFA-CU-044	CL-18	0	1201		0.164905		0.164905	16.4905	0
LFA-CU-045	CL-19	0	1247		0.171221		0.171221	17.1221	0
LFA-CU-049	CL-20	1	6118		0.840038		0.840038	84.0038	1
LFA-CU-050	CL-21	0	1008		0.166117		0.166117	16.6117	0
LFA-CU-053	CL-22	0	985		0.162327		0.162327	16.2327	0
LFA-CU-054	CL-23	1	4566		0.752472		0.752472	75.2472	1
LFA-CU-056	CL-24	1	6079		1.00181		1.00181	100.181	1
LFA-CU-058	CL-25	1	4939		0.813942		0.813942	81.3942	1
LFA-CU-063	CL-26	1	5457	7044	0.899308	0.851444	0.875376	87.5376	1
LFA-CU-065	CL-27	1	4959	8258	0.817238	0.998187	0.907712	90.7712	1
LFA-CU-066	CL-28	1	4342		0.715557		0.715557	71.5557	1
LFA-CU-069	CL-29	0	1097		0.180784		0.180784	18.0784	0
LFA-CU-071	CL-30	1	1118		0.184245		0.184245	18.4245	1
LFA-CU-072	CL-31	1	5956		0.930625		0.930625	93.0625	1
LFA-CU-073	CL-32	0	1083	1110	0.169219	0.134171	0.151695	15.1695	0
LFA-CU-075	CL-33	1	6542		1.02219		1.02219	102.219	1
LFA-CU-076	CL-34	1	5841		0.912656		0.912656	91.2656	1
LFA-CU-077	CL-35	1	5887		0.919844		0.919844	91.9844	1
LFA-CU-102	CL-36	1	6260	8591	0.978125	1.03844	1.00828	100.828	1
LFA-CU-103	CL-37	1	5379	8386	0.840469	1.01366	0.927064	92.7064	1
LFA-CU-104	CL-38	1	6610		1.03281		1.03281	103.281	1
LFA-CU-105A	CL-39	1	1225	1026	0.191406	0.124018	0.157712	15.7712	0
LFA-CU-106B	CL-40	1	5720	8807	0.89375	1.06455	0.979149	97.9149	1
LFA-CU-107	CL-41	1	1055		0.127523		0.127523	12.7523	0
LFA-CU-108	CL-42	1	1124		0.14264		0.14264	14.264	0
LFA-CU-109	CL-43	1	1110	1113	0.140863	0.134534	0.137698	13.7698	0
LFA-CU-110	CL-44	1	1134	973	0.143909	0.117612	0.13076	13.076	0
LFA-CU-111	CL-45	1	6571		0.833883		0.833883	83.3883	1
LFA-CU-112	CL-46	1	3970	8841	0.503807	1.06866	0.786232	78.6232	1
LFA-CU-113	CL-47	1	7850		0.996193		0.996193	99.6193	1
LFA-CU-114	CL-48	1	7204		0.914213		0.914213	91.4213	1
LFA-CU-115	CL-49	1	6426	7364	0.815482	0.890125	0.852803	85.2803	1
# PP = (raw fluorescence of the test sample/raw fluorescence of the positive control of the corresponding plate) x 100.
¥ Statistical analysis (Stata): A simple logistic regression model was performed using the PP of the tested samples as the predictor variable and the kDNA qPCR result as the dependent variable. The optimal cutoff point for the predicted probabilities (Pr-cutoff/PP = 18.251) was selected based on the maximization of the Youden's index (sensitivity + specificity - 1).

### Sheet: Test readouts
Comparison of tests readouts on the analysed clinical samples
Sample code UPCH	Sample recoding UPC	kDNA cPCR	kDNA qPCR	kDNA PCR/CRISPR	18S PCR/CRISPR
				mean + 3SD	mean + 3SD	Pr-cutoff/PP
LFA-CU-001	CL-01	0	0	0	0	0
LFA-CU-002	CL-02	0	0	0	0	0
LFA-CU-009	CL-03	1	1	1	1	1
LFA-CU-010	CL-04	1	1	1	1	1
LFA-CU-012	CL-05	1	1	1	1	1
LFA-CU-021	CL-06	1	1	1	1	1
LFA-CU-022	CL-07	0	0	0	0	0
LFA-CU-024	CL-08	1	1	1	1	1
LFA-CU-025	CL-09	1	1	1	1	1
LFA-CU-026	CL-10	1	1	1	1	1
LFA-CU-027	CL-11	1	1	1	1	1
LFA-CU-028	CL-12	1	1	1	1	1
LFA-CU-030	CL-13	1	1	1	1	1
LFA-CU-031	CL-14	1	1	1	1	1
LFA-CU-032	CL-15	1	1	1	0	0
LFA-CU-033	CL-16	1	1	1	1	1
LFA-CU-034	CL-17	0	0	0	0	0
LFA-CU-044	CL-18	0	0	0	0	0
LFA-CU-045	CL-19	0	0	0	0	0
LFA-CU-049	CL-20	1	1	1	1	1
LFA-CU-050	CL-21	0	0	0	0	0
LFA-CU-053	CL-22	0	0	0	0	0
LFA-CU-054	CL-23	1	1	1	1	1
LFA-CU-056	CL-24	1	1	1	1	1
LFA-CU-058	CL-25	1	1	1	1	1
LFA-CU-063	CL-26	1	1	1	1	1
LFA-CU-065	CL-27	1	1	1	1	1
LFA-CU-066	CL-28	1	1	1	1	1
LFA-CU-069	CL-29	0	0	0	0	0
LFA-CU-071	CL-30	1	1	1	0	1
LFA-CU-072	CL-31	1	1	1	1	1
LFA-CU-073	CL-32	0	0	0	0	0
LFA-CU-075	CL-33	1	1	1	1	1
LFA-CU-076	CL-34	1	1	1	1	1
LFA-CU-077	CL-35	1	1	1	1	1
LFA-CU-102	CL-36	1	1	1	1	1
LFA-CU-103	CL-37	1	1	1	1	1
LFA-CU-104	CL-38	1	1	1	1	1
LFA-CU-105A	CL-39	1	1	1	0	0
LFA-CU-106B	CL-40	1	1	1	1	1
LFA-CU-107	CL-41	0	1	1	0	0
LFA-CU-108	CL-42	1	1	1	0	0
LFA-CU-109	CL-43	0	1	1	0	0
LFA-CU-110	CL-44	0	1	1	0	0
LFA-CU-111	CL-45	1	1	1	1	1
LFA-CU-112	CL-46	1	1	1	1	1
LFA-CU-113	CL-47	1	1	1	1	1
LFA-CU-114	CL-48	1	1	1	1	1
LFA-CU-115	CL-49	1	1	1	1	1
No. of detected samples		36	39	39	32	33
The readout of the different tests is given as: 0 = not detected; 1 = detected.
The readout of the kDNA cPCR test is based on result visualization by agarose gel electrophoresis.
The readout of the kDNA qPCR assay is based on detected Cq-values.
The readout of the CRISPR-Cas12a assay on the target amplicon is based on: 1) fluorescence ratios (test sample/NTC), where the mean of negative clinical samples + 3 standard deviations was taken as the classification cutoff, or alternatively on 2) percentage positivity (PP) of raw fluorescence values of the test samples relative to a positive control (that was run in each Cas12a assay plate), whe…
