## Supplementary material for "Novel CRISPR-based detection of *Leishmania* species": Table S1

### Sheet: Table_S1
Table S1. Primer and crRNA template sequences used in this study.
ID	Sequence 5' - 3'	Description	Application ¥	Reference
18S_crRNA	TAATACGACTCACTATAGGtaatttctactaagtgtagatGCACGGAATGAATTGAGTCA	18S rDNA dsDNA template (*)	18S crRNA synthesis	This study
kDNA_crRNA	TAATACGACTCACTATAGGtaatttctactaagtgtagatAACGGGGTTTCTGTATGCCA	kDNA minicircle dsDNA template (*)	kDNA minicircle crRNA synthesis	This study
RNaseP_crRNA	TAATACGACTCACTATAGGtaatttctactaagtgtagatAATTACTTGGGTGTGACCCT	RNase P dsDNA template (*)	RNase P crRNA synthesis	Broughton et al. (2020)
MP1L	TACTCCCCGACATGCCTCTG	kDNA forward primer	kDNA qPCR and cPCR assays; target pre-amplification (kDNA Set 2 forward primer)	López et al. (1993)
MP3H	GAACGGGGTTTCTGTATGC	kDNA reverse primer	kDNA qPCR and cPCR assays	López et al. (1993)
kDNA_F1	TAGGGGCGTTCTGCG	kDNA Set 1 forward primer	kDNA target pre-amplification	This study
kDNA_R	CCACTATATTACACCAACCCC	kDNA Set 1&2 reverse primer	kDNA target pre-amplification	This study
18S_F1	TGGTTGATTCTGCCAGTAGTCA	18S Set 1&4 forward primer	18S target pre-amplification	This study
18S_F2	GCAACCATCGTCGTGAGAC	18S Set 2 forward primer	18S target pre-amplification	This study
18S_F3	CTGGCAGTAACACCCAGC	18S Set 3 forward primer	18S target pre-amplification	This study
18S_R1	TCTTTTCGCTGCCTCATCGT	18S Set 1&3 reverse primer	18S target pre-amplification	This study
18S_R2	TACGCTTTTGGAGCTGGAAT	18S Set 2 reverse primer	18S target pre-amplification	This study
18S_R3	GCTGATAGGGCAGTTGTTCG	18S Set 4 reverse primer	18S target pre-amplification	This study
RNaseP_F	ACTCAGCCATCCACATCC	RNase P forward primer	RNase P target pre-amplification	Alcántara et al. (2021b)
RNaseP_R	CACCCTCAATGCAGAGTC	RNase P reverse primer	RNase P target pre-amplification	Curtis et al.(2018)
(*) The dsDNA templates for crRNA generation through in vitro transcription were designed with a T7 promoter (underlined sequence), followed by the scaffold sequence (lowercase letter), and the specific recognition sequence (uppercase letter).
Abbreviations: rDNA, ribosomal DNA; dsDNA, double-stranded DNA; kDNA, kinetoplast DNA;RNase P, ribonuclease P; crRNA, CRISPR RNA; qPCR, quantitative real-time PCR; cPCR, conventional PCR.
¥ Target pre-amplification refers to the PCR amplification step prior to Cas12a-based detection.
The kDNA qPCR assay was performed as reported previously (Jara et al., 2013). The kDNA cPCR assay refers to the qualitative, diagnostic PCR used routinely at the IMTAvH (López et al., 1993).
